# Deciphering stiffness-driven changes in colorectal cancer by proteomics

**DOI:** 10.1101/2024.10.16.618701

**Authors:** Charlotte Cresens, Ana Montero-Calle, Guillermo Solís-Fernández, Behrad Shaghaghi, Lotte Gerrits, Samet Aytekin, Paul H. J. Kouwer, Rodrigo Barderas, Susana Rocha

## Abstract

Tumor stiffening plays a pivotal role in cancer progression. Increased tumor stiffness, resulting from interactions between cancer cells and their surrounding microenvironment, alters the tumor’s mechanical properties and significantly impacts cancer growth and metastasis, the primary cause of cancer-related deaths. Despite the importance of tumor stiffness, systematic studies exploring its effect on proteomic profiles are limited. In this study, focused on colorectal cancer, we show that matrix stiffness significantly alters the expression of secreted proteins, while intracellular protein levels remain largely unaffected. Functional assays reveal that the changes in the secretome, driven by matrix stiffness, enhance cell migration, angiogenesis, and matrix remodeling, which collectively contribute to a more aggressive cancer phenotype. Our findings emphasize the critical role of matrix stiffness in driving colorectal cancer progression through changes in the secretome, offering valuable insights for the development of biomechanical cancer therapies.
