## Supplementary material for "Deciphering stiffness-driven changes in colorectal cancer by proteomics": Table S1

### Sheet: Blad1
Table S1: Details for PAAm hydrogel stiffnesses. Practical gel composition denotes quantities (in µL) necessary for production of one large gel (total volume 10 mL, 9.5 mL necessary for gel synthesis). Detailed stiffness characterization shows rheology parameters and results. Initial gap and axial force are read out upon uniform contact between the geometry and the PAAm gel, and a non-negligible …
Name	Practical composition					Detailed stiffness characterization
	dH2O (µL)	AAm 40% stock (µL)	MBAA 2% stock (µL)	APS 10% stock (µL)	TEMED 100% stock (µL)	Initial gap (nm)	Initial axial force (N)	Final gap (nm)	Final axial force (N)	% compression	Storage modulus G' (Pa)	Loss modulus G'' (Pa)	Youngs' modulus (kPa)
2 kPa	7737.05	1250.5	737.45	250	25	1400	0.03	1358	0.11	3	544.623	45.4819	2.19 ± 0.34
						1300	0.25	1250	0.37	3.84615	839.577	60.4152
						1420	0.04	1377	0.18	3.02817	686.045	56.162
						ND	ND	1270	0.45	ND	900.669	67.2869
						1580	0.07	1532	0.22	3.03797	678.618	83.2999
21 kPa	4850	2625	2250	250	25	1900	0.15	1850	0.6	2.63158	8890.35	880.131	20.94 ± 2.94
						1700	0.2	1650	0.55	2.94118	5813.23	498.139
						1680	0.19	1600	1	4.7619	7485.46	606.911
						1600	0.06	1520	0.49	5	6040.03	518.231
						1550	0.03	1460	0.41	5.80645	6688.24	631.078
36 kPa	3225	4500	2000	250	25	1880	0.02	1825	0.5	2.92553	13810.3	1395.9	36.70 ± 4.30
						1680	0.07	1625	0.5	3.27381	10043.6	720.894
						1680	0.05	1610	0.5	4.16667	11133.8	961.376
						1750	0.04	1680	0.56	4	11256.4	714.434
						1950	0.03	1890	0.5	3.07692	13407.4	792.204
						2200	0.03	2135	0.5	2.95455	13739.7	1070.67
47 kPa	1725	5750	2250	250	25	1750	0.06	1690	0.5	3.42857	13641.8	1162.21	47.25 ± 5.51
						1750	0.01	1680	0.5	4	15824.2	1293.35
						1750	0.01	1680	0.5	4	17786.7	1619.59
56 kPa	0	7225	2500	250	25	1750	0.02	1680	0.5	4	19018.5	1423.83	56.13 ± 6.82
						ND	ND	1925	0.56	ND	21106.4	1534.9
						1730	0.02	1665	0.44	3.75723	16008.5	1139.17
