## Supplementary material for "Deciphering stiffness-driven changes in colorectal cancer by proteomics": Table S2

### Sheet: Blad1
Table S2: Reagents employed for labeling of targets. For blocking buffers, “FBS” means 10% FBS in DPBS, “milk” means 3% skimmed milk and 0.1% Tween 20 in DPBS, “BSA” means 3% BSA powder and 0.1% Tween 20 in DPBS.
Dot blot	Target	Primary antibody	Secondary antibody	Blocking buffer
	COTL1	Polyclonal rabbit anti-COTL1 (Proteintech, 10781-1-AP) 1/500	Goat anti-rabbit (GAR)-HRP conjugate (Sigma-Aldrich, Merck, A6154) 1/1000	BSA
	CSTB	Polyclonal rabbit anti-CSTB (ABclonal, A19961) 1/500	Goat anti-rabbit (GAR)-HRP conjugate (Sigma-Aldrich, Merck, A6154) 1/1000	BSA
	TXNDC17	Polyclonal rabbit anti-TXNDC17 (Elabscience, E-AB-33401) 1/500	Goat anti-rabbit (GAR)-HRP conjugate (Sigma-Aldrich, Merck, A6154) 1/1000	BSA
	RASA1	Polyclonal rabbit anti-RASGAP (Proteintech, 12935-1-AP) 1/500	Goat anti-rabbit (GAR)-HRP conjugate (Sigma-Aldrich, Merck, A6154) 1/1000	BSA
	PAK1	Polyclonal rabbit anti-PAK1 (Elabscience, E-AB-12831) 1/500	Goat anti-rabbit (GAR)-HRP conjugate (Sigma-Aldrich, Merck, A6154) 1/1000	BSA
	NEO1	Polyclonal rabbit neogenin-specific antibody (Proteintech, 20246-1-AP) 1/500	Goat anti-rabbit (GAR)-HRP conjugate (Sigma-Aldrich, Merck, A6154) 1/1000	BSA
	EMILIN1	Polyclonal mouse anti-EMILIN1 (Proteintech, 60047-1-Ig) 1/500	Goat anti-mouse (GAM)-HRP conjugate (Sigma-Aldrich, Merck, A4416) 1/1000	BSA
	THBS1	Polyclonal rabbit anti-thrombospondin 1 (Proteintech, 18304-1-AP) 1/500	Goat anti-rabbit (GAR)-HRP conjugate (Sigma-Aldrich, Merck, A6154) 1/1000	BSA
	COL2A1	Monoclonal mouse anti-collagen 2A1 (B-1) (Santa Cruz Biotechnology, sc518017) 1/500	Goat anti-mouse (GAM)-HRP conjugate (Sigma-Aldrich, Merck, A4416) 1/1000	BSA
	COL5	Polyclonal rabbit anti-collagen V (Rockland, 600-401-107S) 1/500	Goat anti-rabbit (GAR)-HRP conjugate (Sigma-Aldrich, Merck, A6154) 1/1000	BSA
	ECM1	Monoclonal mouse anti-ECM1 (F-1) (Santa Cruz Biotechnology, sc-365335) 1/500	Goat anti-mouse (GAM)-HRP conjugate (Sigma-Aldrich, Merck, A4416) 1/1000	BSA
	NCAM1	Monoclonal mouse anti-NCAM/CD56 Antibody (1213C3.D5) (Santa Cruz Biotechnology, sc-59862) 1/500	Goat anti-mouse (GAM)-HRP conjugate (Sigma-Aldrich, Merck, A4416) 1/1000	BSA
Immunolabeling on 10 mm PAAm gels	Target	Primary antibody	Secondary antibody	Blocking buffer
	α-TUB	Monoclonal mouse anti-alpha tubulin [DM1A] (Abcam, ab7291) 1 µg	Goat-anti-mouse (GAM) Abberior STAR RED (Abberior, STRED-1001) 0.2 µg	FBS
	COL2A1	Monoclonal mouse anti-collagen 2A1 (B-1) (Santa Cruz Biotechnology, sc518017) 1 µg	Goat-anti-mouse (GAM) Abberior STAR RED (Abberior, STRED-1001) 0.2 µg	FBS
	COL5	Polyclonal rabbit anti-collagen V (Rockland, 600-401-107S) 1 µg	Goat-anti-rabbit (GAR) Abberior STAR RED (Abberior, STRED-1002) 0.2 µg	FBS
	COL6A3	Monoclonal mouse anti-collagen 6A3 (A-5) (Santa Cruz Biotechnology, sc515335) 1 µg	Goat-anti-mouse (GAM) Abberior STAR RED (Abberior, STRED-1001) 0.2 µg	FBS
