## Supplementary material for "Deciphering stiffness-driven changes in colorectal cancer by proteomics": Table S5

### Sheet: Blad1
Table S5: Analysis of secretory pathways of the 1476 dysregulated proteins between 2 and 47 kPa secretomes.						° "/" denotes that SignalP score was not determined (SignalP score was only determined for proteins with SecretomeP score ≥ 0.6, that are possibly secreted). "-" denotes that no signal peptide was found.
						* proteins with SecretomeP score ≥ 0.6 (possibly secreted) and SignalP score <0.45 or - (without signal peptide) were considered as secreted via non-classical pathways by in silico analysis
						^ Correlation for those proteins considered as secreted via non-classical pathways by in silico analysis
						& NA, not available in exocarta for Homo sapiens
				Correlation non-classical secretion and Exocarta^
		In silico analysis*
Abbreviation	Accession Number	SecretomeP 2.0 Score	SignalP 6.0 Score°	Non-Classical Secretion	Exocarta&
AAR2	Q9Y312	0.517	/	-
ABCC4	O15439	0.749	-	+	+
ABHD10	Q9NUJ1	0.744	-	+	NA
ACAA1	P09110	0.629	-	+	+
ACAA2	P42765	0.403	/	-
ACADVL	P49748	0.452	/	-
ACAP2	Q15057	0.39	/	-
ACAT2	Q9BWD1	0.726	-	+	+
ACBD3	Q9H3P7	0.524	/	-
ACBD5	Q5T8D3	0.75	-	+	NA
ACO2	Q99798	0.413	/	-
ACOT8	O14734	0.733	-	+	NA
ACP1	P24666	0.903	-	+	+
ACP2	P11117	0.6	0.96625	-
ACSL1	P33121	0.516	/	-
ACTL6A	O96019	0.479	/	-
ACTR1A	P61163	0.375	/	-
ACTR1B	P42025	0.418	/	-
ACY1	Q03154	0.369	/	-
ADD3	Q9UEY8	0.133	/	-
ADI1	Q9BV57	0.459	/	-
ADK	P55263	0.453	/	-
ADSL	P30566	0.558	/	-
ADSS	P30520	0.453	/	-
AFF4	Q9UHB7	0.275	/	-
AGA	P20933	0.692	0.927163	-
AGPAT5	Q9NUQ2	0.323	/	-
AGPS	O00116	0.318	/	-
AGR3	Q8TD06	0.799	0.774286	-
AIM1	Q9Y4K1	0.267	/	-
AK3	Q9UIJ7	0.627	-	+	+
AKAP8	O43823	0.514	/	-
AKR1A1	P14550	0.49	/	-
AKR1C3;AKR1C1;AKR1C4	P42330;Q04828;P17516	0.709	-	+	+
AKR7A2	O43488	0.734	-	+	+
AKR7L;AKR7A3	Q8NHP1;O95154	0.535	/	-
AKT1S1	Q96B36	0.49	/	-
ALAD	P13716	0.637	-	+	+
ALDH16A1	Q8IZ83	0.85	-	+	+
ALDH2	P05091	0.629	-	+	+
ALDOC	P09972	0.323	/	-
ANG	P03950	0.889	0.97446	-
ANGPTL2	Q9UKU9	0.66	0.935066	-
ANKMY2	Q8IV38	0.333	/	-
ANP32E	Q9BTT0	0.128	/	-
AP1B1	Q10567	0.448	/	-
AP1M2	Q9Y6Q5	0.46	/	-
AP2A2	O94973	0.444	/	-
AP3B1	O00203	0.273	/	-
AP3M1	Q9Y2T2	0.575	/	-
AP3S1	Q92572	0.403	/	-
APEH	P13798	0.547	/	-
APOB	P04114	0.364	/	-
APPL1	Q9UKG1	0.253	/	-
AQR	O60306	0.365	/	-
ARFIP1	P53367	0.501	/	-
ARHGAP12	Q8IWW6	0.248	/	-
ARHGAP18	Q8N392	0.16	/	-
ARL6IP4	Q66PJ3	0.398	/	-
ARMC1	Q9NVT9	0.694	-	+	NA
ARPC5	O15511	0.684	-	+	+
ARSA	P15289	0.831	0.9772	-
ASCC2	Q9H1I8	0.234	/	-
ASCC3	Q8N3C0	0.331	/	-
ASPH	Q12797	0.682	-	+	+
ASPM	Q8IZT6	0.287	/	-
ASS1	P00966	0.384	/	-
ATF6	P18850	0.674	-	+	NA
ATG3	Q9NT62	0.529	/	-
ATG4B	Q9Y4P1	0.306	/	-
ATP1B3	P54709	0.759	-	+	+
ATP2B1	P20020	0.32	/	-
ATP5B	P06576	0.591	/	-
ATP5D	P30049	0.902	-	+	+
ATP6V1D	Q9Y5K8	0.123	/	-
ATP6V1E1	P36543	0.531	/	-
ATXN2L	Q8WWM7	0.097	/	-
AUP1	Q9Y679	0.397	/	-
B3GALTL	Q6Y288	0.645	0.453612	-
B3GNT3	Q9Y2A9	0.764	-	+	NA
B4GALT1	P15291	0.732	-	+	+
B4GALT3	O60512	0.683	-	+	+
B4GALT4	O60513	0.571	/	-
B4GAT1	O43505	0.914	-	+	NA
BAG3	O95817	0.142	/	-
BAG6	P46379	0.137	/	-
BID	P55957	0.824	-	+	NA
BIN1	O00499	0.306	/	-
BIN3	Q9NQY0	0.806	-	+	NA
BMP7	P18075	0.908	0.874314	-
BROX	Q5VW32	0.296	/	-
BSPRY	Q5W0U4	0.517	/	-
C15orf61	A6NNL5	0.913	-	+	NA
C1GALT1	Q9NS00	0.728	-	+	+
C1GALT1C1	Q96EU7	0.551	/	-
C1R	P00736	0.697	0.841872	-
C3	P01024	0.618	0.977618	-
CACNA2D1	P54289	0.705	0.816301	-
CACTIN	Q8WUQ7	0.5	/	-
CAD	P27708	0.402	/	-
CALCOCO2	Q13137	0.553	/	-
CANT1	Q8WVQ1	0.635	-	+	+
CAP2	P40123	0.401	/	-
CAPN2	P17655	0.506	/	-
CAPZA1	P52907	0.48	/	-
CAPZB	P47756	0.583	/	-
CBX3	Q13185	0.836	-	+	+
CC2D1A	Q6P1N0	0.398	/	-
CCDC175	P0C221	0.141	/	-
CCDC93	Q567U6	0.263	/	-
CCNDBP1	O95273	0.748	-	+	+
CCNK	O75909	0.082	/	-
CDC37	Q16543	0.342	/	-
CDC5L	Q99459	0.139	/	-
CDCA8	Q53HL2	0.875	-	+	+
CDCP1	Q9H5V8	0.181	/	-
CDH13	P55290	0.601	0.97184	-
CDH17	Q12864	0.643	0.978282	-
CDH2	P19022	0.203	/	-
CDH5	P33151	0.192	/	-
CDH6	P55285	0.085	/	-
CDK1	P06493	0.447	/	-
CDK11B;CDK11A	P21127;Q9UQ88	0.221	/	-
CDK2	P24941	0.459	/	-
CDK5	Q00535	0.425	/	-
CDK6	Q00534	0.47	/	-
CDKN2AIP	Q9NXV6	0.338	/	-
CEBPZ	Q03701	0.128	/	-
CEP170	Q5SW79	0.187	/	-
CFAP20	Q9Y6A4	0.787	-	+	+
CHD1	O14646	0.354	/	-
CHGB	P05060	0.452	/	-
CHP1	Q99653	0.591	/	-
CHST3	Q7LGC8	0.811	-	+	NA
CISD1	Q9NZ45	0.587	/	-
CLEC11A	Q9Y240	0.873	0.97221	-
CLEC16A	Q2KHT3	0.442	/	-
CLINT1	Q14677	0.074	/	-
CLNS1A	P54105	0.45	/	-
CMAS	Q8NFW8	0.612	-	+	NA
CMTM6	Q9NX76	0.098	/	-
CMTR1	Q8N1G2	0.218	/	-
CNDP2	Q96KP4	0.443	/	-
CNN2	Q99439	0.5	/	-
CNN3	Q15417	0.643	-	+	+
CNTN1	Q12860	0.621	0.979193	-
COG7	P83436	0.699	-	+	+
COL11A1	P12107	0.038	/	-
COL12A1	Q99715	0.332	/	-
COL17A1	Q9UMD9	0.153	/	-
COL1A1	P02452	0.205	/	-
COL2A1	P02458	0.126	/	-
COL5A1	P20908	0.053	/	-
COL5A2	P05997	0.078	/	-
COL6A1	P12109	0.234	/	-
COL6A3	P12111	0.321	/	-
COPA	P53621	0.331	/	-
COPG1	Q9Y678	0.381	/	-
COPS3	Q9UNS2	0.655	-	+	+
COPS7A	Q9UBW8	0.365	/	-
COPS7B	Q9H9Q2	0.779	-	+	NA
CORO7	P57737	0.313	/	-
CPSF1	Q10570	0.416	/	-
CPSF6	Q16630	0.221	/	-
CPT2	P23786	0.481	/	-
CRACR2A	Q9BSW2	0.383	/	-
CRELD2	Q6UXH1	0.626	0.974788	-
CRKL	P46109	0.624	-	+	+
CRTAC1	Q9NQ79	0.657	0.981504	-
CRYZ	Q08257	0.511	/	-
CSNK2A2	P19784	0.295	/	-
CST3	P01034	0.937	0.968272	-
CTHRC1	Q96CG8	0.704	0.971936	-
CUL2	Q13617	0.347	/	-
CUL3	Q13618	0.259	/	-
CUL4B	Q13620	0.285	/	-
CWC15	Q9P013	0.437	/	-
CWF19L1	Q69YN2	0.38	/	-
CXADR	P78310	0.414	/	-
CYB561	P49447	0.326	/	-
CYB5R2	Q6BCY4	0.615	-	+	+
D2HGDH	Q8N465	0.579	/	-
DAZAP1	Q96EP5	0.195	/	-
DBP	Q10586	0.427	/	-
DCBLD1	Q8N8Z6	0.173	/	-
DCK	P27707	0.523	/	-
DCTN4	Q9UJW0	0.373	/	-
DDX27	Q96GQ7	0.468	/	-
DDX3X;DDX3Y	O00571;O15523	0.099	/	-
DDX42	Q86XP3	0.374	/	-
DDX50	Q9BQ39	0.29	/	-
DDX51	Q8N8A6	0.797	-	+	NA
DECR1	Q16698	0.621	-	+	+
DENND4C	Q5VZ89	0.482	/	-
DENR	O43583	0.802	-	+	+
DHX16	O60231	0.264	/	-
DHX38	Q92620	0.264	/	-
DIABLO	Q9NR28	0.449	/	-
DIP2B	Q9P265	0.539	/	-
DLG1	Q12959	0.446	/	-
DLGAP4	Q9Y2H0	0.1	/	-
DLGAP5	Q15398	0.256	/	-
DNAH5	Q8TE73	0.284	/	-
DNAJC17	Q9NVM6	0.669	-	+	NA
DNAJC2	Q99543	0.521	/	-
DNTTIP2	Q5QJE6	0.126	/	-
DOCK5;DOCK1	Q9H7D0;Q14185	0.261	/	-
DPF2	Q92785	0.646	-	+	NA
DPP9	Q86TI2	0.457	/	-
DSC2	Q02487	0.313	/	-
DSG3	P32926	0.662	0.946291	-
DSTN	P60981	0.622	-	+	+
DUS2	Q9NX74	0.348	/	-
DUSP12	Q9UNI6	0.543	/	-
DUT	P33316	0.877	-	+	+
DYNC1LI2	O43237	0.281	/	-
ECI1	P42126	0.719	-	+	NA
ECM1	Q16610	0.711	0.978842	-
ECM29	Q5VYK3	0.325	/	-
EDC3	Q96F86	0.461	/	-
EFEMP1	Q12805	0.719	0.980568	-
EFHD2	Q96C19	0.097	/	-
EFTUD1	Q7Z2Z2	0.308	/	-
EHD1	Q9H4M9	0.319	/	-
EHD4	Q9H223	0.269	/	-
EIF1AD	Q8N9N8	0.187	/	-
EIF2B1	Q14232	0.326	/	-
EIF2B4	Q9UI10	0.441	/	-
EIF2B5	Q13144	0.313	/	-
EIF2S2	P20042	0.399	/	-
EIF3F	O00303	0.824	-	+	+
EIF3I	Q13347	0.54	/	-
EIF4E	P06730	0.734	-	+	+
EMILIN1	Q9Y6C2	0.216	/	-
ENPP2	Q13822	0.488	/	-
ENSA	O43768	0.825	-	+	NA
EPB41L3	Q9Y2J2	0.177	/	-
EPHA4	P54764	0.413	/	-
EPHB2	P29323	0.336	/	-
EPPK1	P58107	0.28	/	-
EPS15	P42566	0.338	/	-
EPS8	Q12929	0.14	/	-
ERBB2IP	Q96RT1	0.327	/	-
ERMP1	Q7Z2K6	0.618	-	+	+
ESD	P10768	0.57	/	-
ESRP1	Q6NXG1	0.542	/	-
ETF1	P62495	0.444	/	-
ETFA	P13804	0.599	/	-
ETHE1	O95571	0.691	-	+	+
ETNK1	Q9HBU6	0.745	-	+	NA
EXOC6	Q8TAG9	0.349	/	-
EXOSC10	Q01780	0.157	/	-
EXOSC7	Q15024	0.418	/	-
F10	P00742	0.608	-	+	+
F3	P13726	0.17	/	-
F9	P00740	0.57	/	-
FABP1	P07148	0.481	/	-
FABP5	Q01469	0.363	/	-
FAF2	Q96CS3	0.845	-	+	NA
FAH	P16930	0.582	/	-
FAM120A	Q9NZB2	0.152	/	-
FAM129A	Q9BZQ8	0.347	/	-
FAM133B	Q5BKY9	0.293	/	-
FAM175B	Q15018	0.465	/	-
FAM188A	Q9H8M7	0.61	-	+	NA
FAM193A	P78312	0.158	/	-
FAM20B	O75063	0.734	-	+	NA
FAM21C;FAM21A	Q9Y4E1;Q641Q2	0.12	/	-
FAM3C	Q92520	0.821	-	+	+
FAM96B	Q9Y3D0	0.701	-	+	+
FAM98B	Q52LJ0	0.057	/	-
FANCI	Q9NVI1	0.366	/	-
FAS	P25445	0.631	0.244543	+	+
FAT2	Q9NYQ8	0.421	/	-
FAT3	Q8TDW7	0.463	/	-
FBXO9	Q9UK97	0.589	/	-
FGFR1	P11362	0.237	/	-
FGFR1OP	O95684	0.472	/	-
FIBP	O43427	0.253	/	-
FIP1L1	Q6UN15	0.18	/	-
FKBP2	P26885	0.722	0.635949	-
FLAD1	Q8NFF5	0.456	/	-
FMNL2	Q96PY5	0.145	/	-
FMOD	Q06828	0.85	0.98092	-
FMR1	Q06787	0.2	/	-
FN1	P02751	0.364	/	-
FRK	P42685	0.419	/	-
FSTL1	Q12841	0.533	/	-
FUBP3	Q96I24	0.33	/	-
GALK1	P51570	0.757	-	+	+
GALK2	Q01415	0.509	/	-
GCC2	Q8IWJ2	0.182	/	-
GCHFR	P30047	0.93	-	+	NA
GCLC	P48506	0.414	/	-
GDA	Q9Y2T3	0.443	/	-
GDI1	P31150	0.429	/	-
GGA1	Q9UJY5	0.192	/	-
GGA3	Q9NZ52	0.215	/	-
GIPC2	Q8TF65	0.752	-	+	+
GLRX5	Q86SX6	0.54	/	-
GLTP	Q9NZD2	0.457	/	-
GMPPB	Q9Y5P6	0.655	-	+	+
GNAI3	P08754	0.527	/	-
GNB1	P62873	0.42	/	-
GNB2;GNB4	P62879;Q9HAV0	0.47	/	-
GNE	Q9Y223	0.44	/	-
GNPNAT1	Q96EK6	0.555	/	-
GOLGA2	Q08379	0.107	/	-
GORAB	Q5T7V8	0.691	-	+	+
GP2	P55259	0.757	0.97021	-
GPC4	O75487	0.687	0.97224	-
GPR56	Q9Y653	0.615	0.972381	-
GPRIN1	Q7Z2K8	0.14	/	-
GPX3	P22352	0.899	0.974936	-
GRB2	P62993	0.336	/	-
GRIPAP1	Q4V328	0.173	/	-
GSDMB	Q8TAX9	0.579	/	-
GSTP1	P09211	0.545	/	-
GTF3C4	Q9UKN8	0.506	/	-
GTF3C5	Q9Y5Q8	0.505	/	-
GTPBP1	O00178	0.302	/	-
GUCY2C	P25092	0.732	0.838341	-
GUCY2D;GUCY2F	Q02846;P51841	0.859	0.431691	+	NA
GYS1	P13807	0.345	/	-
HABP2	Q14520	0.574	/	-
HAT1	O14929	0.425	/	-
HBS1L	Q9Y450	0.367	/	-
HCFC1	P51610	0.199	/	-
HCFC1R1	Q9NWW0	0.831	-	+	NA
HDAC3	O15379	0.637	-	+	+
HDGFRP2	Q7Z4V5	0.516	/	-
HDLBP	Q00341	0.25	/	-
HELLS	Q9NRZ9	0.514	/	-
HELQ	Q8TDG4	0.273	/	-
HIST1H1E	P10412	0.373	/	-
HIST1H2BL;HIST1H2BM;HIST1H2BN;HIST1H2BH;HIST2H2BF;HIST1H2BC;HIST1H2BD;HIST1H2BK;H2BFS	Q99880;Q99879;Q99877;Q93079;Q5QNW6;P62807;P58876;O60814;P57053	0.322	/	-
HK2	P52789	0.359	/	-
HMCN1	Q96RW7	0.389	/	-
HMGA2	P52926	0.503	/	-
HMGCL	P35914	0.594	/	-
HMGN5	P82970	0.331	/	-
HMOX2	P30519	0.425	/	-
HPDL	Q96IR7	0.595	/	-
HPX	P02790	0.669	0.974706	-
IARS2	Q9NSE4	0.451	/	-
IFRD2	Q12894	0.687	-	+	NA
IGBP1	P78318	0.279	/	-
IGFALS	P35858	0.628	0.937509	-
IGFBP6	P24592	0.675	0.97141	-
IGLL5	B9A064	0.516	/	-
IL1RAP	Q9NPH3	0.507	/	-
ILF2	Q12905	0.272	/	-
ILF3	Q12906	0.057	/	-
ILKAP	Q9H0C8	0.798	-	+	+
IMPA1	P29218	0.577	/	-
INTS9	Q9NV88	0.59	/	-
IPO7	O95373	0.532	/	-
IPO8	O15397	0.479	/	-
IQCB1	Q15051	0.79	-	+	NA
IQGAP2	Q13576	0.257	/	-
ITFG3	Q9H0X4	0.832	-	+	+
ITGA2	P17301	0.768	0.968745	-
ITGB1	P05556	0.474	/	-
ITGB6	P18564	0.385	/	-
ITPA	Q9BY32	0.623	-	+	+
ITPR2	Q14571	0.332	/	-
IVD	P26440	0.534	/	-
KATNAL2	Q8IYT4	0.633	-	+	+
KBTBD11	O94819	0.427	/	-
KCNH4	Q9UQ05	0.417	/	-
KDM1A	O60341	0.345	/	-
KDM3B	Q7LBC6	0.257	/	-
KHDRBS1	Q07666	0.387	/	-
KIAA0040	Q15053	0.738	-	+	NA
KIAA0196	Q12768	0.424	/	-
KIAA0430	Q9Y4F3	0.318	/	-
KIAA1279	Q96EK5	0.414	/	-
KIAA1524	Q8TCG1	0.587	/	-
KIAA1958	Q8N8K9	0.43	/	-
KIF13B;KIF13A	Q9NQT8;Q9H1H9	0.151	/	-
KIF15	Q9NS87	0.164	/	-
KIF21A	Q7Z4S6	0.202	/	-
KIF3A	Q9Y496	0.579	/	-
KLC2	Q9H0B6	0.156	/	-
KLK10	O43240	0.898	0.946832	-
KNTC1	P50748	0.419	/	-
KPNB1	Q14974	0.588	/	-
KRTCAP3	Q53RY4	0.728	-	+	NA
KTN1	Q86UP2	0.101	/	-
LAMB3	Q13751	0.279	/	-
LAMP2	P13473	0.68	0.899511	-
LARP1	Q6PKG0	0.221	/	-
LARP4	Q71RC2	0.496	/	-
LAS1L	Q9Y4W2	0.353	/	-
LCAT	P04180	0.85	0.961742	-
LCK	P06239	0.522	/	-
LCN2	P80188	0.924	0.943759	-
LEO1	Q8WVC0	0.43	/	-
LEPRE1	Q32P28	0.805	0.736983	-
LGI2	Q8N0V4	0.712	0.872297	-
LHPP	Q9H008	0.318	/	-
LIMA1	Q9UHB6	0.233	/	-
LMO7	Q8WWI1	0.142	/	-
LRBA	P50851	0.588	/	-
LRCH1	Q9Y2L9	0.615	-	+	NA
LRP1	Q07954	0.331	/	-
LRP11	Q86VZ4	0.152	/	-
LRP6	O75581	0.331	/	-
LRP8	Q14114	0.198	/	-
LRRCC1	Q9C099	0.122	/	-
LSAMP	Q13449	0.449	/	-
LUC7L	Q9NQ29	0.507	/	-
MACF1	Q9UPN3	0.291	/	-
MAD1L1	Q9Y6D9	0.394	/	-
MAGED2	Q9UNF1	0.035	/	-
MAGOH	P61326	0.256	/	-
MAN1A1	P33908	0.437	/	-
MAN2B2	Q9Y2E5	0.62	0.975628	-
MANSC1	Q9H8J5	0.252	/	-
MAP1S	Q66K74	0.18	/	-
MAP2K3	P46734	0.37	/	-
MAP2K4	P45985	0.584	/	-
MAPT	P10636	0.317	/	-
MB21D1	Q8N884	0.323	/	-
MCCC1	Q96RQ3	0.39	/	-
MCM7	P33993	0.286	/	-
MDN1	Q9NU22	0.426	/	-
MECP2	P51608	0.413	/	-
MED12L	Q86YW9	0.338	/	-
MED23	Q9ULK4	0.594	/	-
MEI1	Q5TIA1	0.667	-	+	NA
MEMO1	Q9Y316	0.71	-	+	+
METTL13	Q8N6R0	0.44	/	-
MINK1	Q8N4C8	0.097	/	-
MIPEP	Q99797	0.385	/	-
MLKL	Q8NB16	0.395	/	-
MMP2	P08253	0.514	/	-
MORC2	Q9Y6X9	0.264	/	-
MOV10	Q9HCE1	0.213	/	-
MPHOSPH8	Q99549	0.152	/	-
MPP5	Q8N3R9	0.638	-	+	NA
MPST	P25325	0.613	-	+	+
MRC2	Q9UBG0	0.49	/	-
MRPL2	Q5T653	0.713	-	+	+
MRPS17	Q9Y2R5	0.463	/	-
MST1	P26927	0.588	/	-
MTHFD1L	Q6UB35	0.36	/	-
MTHFD2	P13995	0.707	-	+	+
MTIF2	P46199	0.394	/	-
MTOR	P42345	0.44	/	-
MTX1	Q13505	0.261	/	-
MUC13	Q9H3R2	0.537	/	-
MVP	Q14764	0.341	/	-
MYO10	Q9HD67	0.155	/	-
NAA25	Q14CX7	0.213	/	-
NAGA	P17050	0.714	0.831576	-
NAGLU	P54802	0.583	/	-
NAP1L4	Q99733	0.12	/	-
NAPRT	Q6XQN6	0.335	/	-
NAT10	Q9H0A0	0.183	/	-
NCAM1	P13591	0.359	/	-
NCBP2	P52298	0.741	-	+	+
NCDN	Q9UBB6	0.67	-	+	NA
NCK1	P16333	0.261	/	-
NDST1	P52848	0.591	/	-
NDUFB10	O96000	0.436	/	-
NDUFB11	Q9NX14	0.622	-	+	NA
NDUFS8	O00217	0.826	-	+	NA
NEO1	Q92859	0.246	/	-
NHLRC3	Q5JS37	0.668	-	+	NA
NIPSNAP3A;NIPSNAP3B	Q9UFN0;Q9BS92	0.833	-	+	NA
NOL10	Q9BSC4	0.494	/	-
NOP58	Q9Y2X3	0.161	/	-
NOV	P48745	0.888	0.973264	-
NPM1	P06748	0.811	-	+	+
NRBP1	Q9UHY1	0.286	/	-
NRP2	O60462	0.506	/	-
NSFL1C	Q9UNZ2	0.359	/	-
NSMAF	Q92636	0.51	/	-
NSRP1	Q9H0G5	0.416	/	-
NT5C	Q8TCD5	0.579	/	-
NT5C2	P49902	0.459	/	-
NT5E	P21589	0.764	0.963924	-
NUCKS1	Q9H1E3	0.308	/	-
NUDCD2	Q8WVJ2	0.48	/	-
NUDT19	A8MXV4	0.65	-	+	NA
NUP214	P35658	0.262	/	-
NUP37	Q8NFH4	0.584	/	-
NUP54	Q7Z3B4	0.626	-	+	NA
NUSAP1	Q9BXS6	0.482	/	-
OGN	P20774	0.805	0.982853	-
OSBPL8	Q9BZF1	0.266	/	-
OSTF1	Q92882	0.567	/	-
PAFAH1B2	P68402	0.47	/	-
PAK1	Q13153	0.466	/	-
PAK2	Q13177	0.414	/	-
PAMR1	Q6UXH9	0.603	0.974096	-
PAPSS1	O43252	0.37	/	-
PARP4	Q9UKK3	0.484	/	-
PARVB;PARVA	Q9HBI1;Q9NVD7	0.675	-	+	+
PATL2	C9JE40	0.505	/	-
PBRM1	Q86U86	0.108	/	-
PCDHB9	Q9Y5E1	0.38	/	-
PCDHGB5	Q9Y5G0	0.219	/	-
PCK2	Q16822	0.489	/	-
PCNP	Q8WW12	0.521	/	-
PCSK6	P29122	0.468	/	-
PDAP1	Q13442	0.262	/	-
PDCD11	Q14690	0.232	/	-
PDCD4	Q53EL6	0.254	/	-
PDCD6	O75340	0.773	-	+	+
PDE12	Q6L8Q7	0.514	/	-
PDE4DIP	Q5VU43	0.189	/	-
PDGFRL	Q15198	0.556	/	-
PDHX	O00330	0.436	/	-
PDLIM5	Q96HC4	0.501	/	-
PDPK2P;PDPK1	Q6A1A2;O15530	0.32	/	-
PDS5B	Q9NTI5	0.092	/	-
PELP1	Q8IZL8	0.158	/	-
PFDN5	Q99471	0.296	/	-
PFKM	P08237	0.373	/	-
PFN1	P07737	0.469	/	-
PHACTR4	Q8IZ21	0.319	/	-
PHF3	Q92576	0.112	/	-
PHKB	Q93100	0.4	/	-
PICALM	Q13492	0.385	/	-
PIK3AP1	Q6ZUJ8	0.212	/	-
PITPNB	P48739	0.386	/	-
PLA2G15	Q8NCC3	0.684	0.973346	-
PLA2G7	Q13093	0.731	0.961793	-
PLCB3	Q01970	0.164	/	-
PLIN3	O60664	0.559	/	-
PLS1	Q14651	0.411	/	-
PLTP	P55058	0.7	0.978319	-
PLXDC2	Q6UX71	0.169	/	-
PLXNA4	Q9HCM2	0.229	/	-
PLXNB2	O15031	0.588	/	-
PMPCA	Q10713	0.475	/	-
PNLIP	P16233	0.745	0.949595	-
PNO1	Q9NRX1	0.612	-	+	NA
PODXL	O00592	0.288	/	-
POFUT1	Q9H488	0.592	/	-
POGLUT1	Q8NBL1	0.788	0.979484	-
POLA1	P09884	0.244	/	-
POLR1A	O95602	0.292	/	-
POLR1E	Q9GZS1	0.765	-	+	NA
POLR2C	P19387	0.523	/	-
POLR2D	O15514	0.918	-	+	NA
POP4	O95707	0.411	/	-
PPA2	Q9H2U2	0.372	/	-
PPAT	Q06203	0.473	/	-
PPFIA1;PPFIA2	Q13136;O75334	0.185	/	-
PPIG	Q13427	0.319	/	-
PPIH	O43447	0.207	/	-
PPME1	Q9Y570	0.589	/	-
PPP1R10	Q96QC0	0.047	/	-
PPP1R14B	Q96C90	0.763	-	+	+
PPP1R1B	Q9UD71	0.683	-	+	NA
PPP1R21	Q6ZMI0	0.171	/	-
PPP2R2A	P63151	0.412	/	-
PPP3CA	Q08209	0.441	/	-
PPP6C	O00743	0.497	/	-
PRDX4	Q13162	0.724	0.966479	-
PRDX5	P30044	0.703	-	+	+
PRKAA1	Q13131	0.388	/	-
PRKAR1A	P10644	0.441	/	-
PRKRA	O75569	0.623	-	+	+
PRMT5	O14744	0.482	/	-
PRPF38B	Q5VTL8	0.434	/	-
PRSS12	P56730	0.707	0.978618	-
PRSS22	Q9GZN4	0.744	0.926533	-
PRSS23	O95084	0.819	0.898997	-
PRSS3	P35030	0.486	/	-
PSMB9	P28065	0.557	/	-
PSMC5	P62195	0.471	/	-
PSMD4;PIPSL	P55036;A2A3N6	0.22	/	-
PSMD5	Q16401	0.558	/	-
PSMD6	Q15008	0.363	/	-
PSMD7	P51665	0.13	/	-
PTCD3	Q96EY7	0.361	/	-
PTDSS2	Q9BVG9	0.314	/	-
PTK2	Q05397	0.305	/	-
PTMS	P20962	0.692	-	+	+
PTPN11	Q06124	0.33	/	-
PTPRF	P10586	0.419	/	-
PTPRJ	Q12913	0.402	/	-
PTPRK	Q15262	0.36	/	-
PUF60	Q9UHX1	0.292	/	-
PURB	Q96QR8	0.15	/	-
PUS7L	Q9H0K6	0.471	/	-
PWP1	Q13610	0.715	-	+	NA
PXDN	Q92626	0.385	/	-
QRICH1	Q2TAL8	0.482	/	-
RAB18	Q9NP72	0.313	/	-
RAB5C	P51148	0.865	-	+	+
RABEP1	Q15276	0.227	/	-
RABGAP1L	Q5R372	0.488	/	-
RAE1	P78406	0.772	-	+	+
RALA	P11233	0.376	/	-
RALGAPA1	Q6GYQ0	0.281	/	-
RAP1GDS1	P52306	0.579	/	-
RASA1	P20936	0.45	/	-
RASA4;RASA4B	O43374;C9J798	0.381	/	-
RBBP4	Q09028	0.636	-	+	+
RBBP5	Q15291	0.288	/	-
RBM12	Q9NTZ6	0.198	/	-
RBM15	Q96T37	0.484	/	-
RBM17	Q96I25	0.428	/	-
RBM4	Q9BWF3	0.482	/	-
RBP4	P02753	0.858	0.971728	-
RCC1	P18754	0.67	-	+	+
RCN2	Q14257	0.909	0.958066	-
RCOR1	Q9UKL0	0.799	-	+	NA
RER1	O15258	0.338	/	-
REXO4	Q9GZR2	0.333	/	-
RFC1	P35251	0.112	/	-
RGN	Q15493	0.544	/	-
RHOA;RHOC	P61586;P08134	0.78	-	+	+
RMDN1	Q96DB5	0.468	/	-
RNF213	Q63HN8	0.472	/	-
RNF31	Q96EP0	0.391	/	-
RNPEP	Q9H4A4	0.554	/	-
RPAP3	Q9H6T3	0.26	/	-
RPIA	P49247	0.565	/	-
RPL22	P35268	0.682	-	+	+
RPL29	P47914	0.622	-	+	+
RPL36	Q9Y3U8	0.532	/	-
RPL38	P63173	0.773	-	+	+
RPL7L1	Q6DKI1	0.411	/	-
RPLP1	P05386	0.406	/	-
RPP25	Q9BUL9	0.776	-	+	NA
RPP30	P78346	0.39	/	-
RPRD1B	Q9NQG5	0.248	/	-
RPS11	P62280	0.754	-	+	+
RPS23	P62266	0.496	/	-
RPS27	P42677	0.452	/	-
RPS28	P62857	0.522	/	-
RPS6KA1;RPS6KA2	Q15418;Q15349	0.46	/	-
RPUSD2	Q8IZ73	0.314	/	-
RQCD1	Q92600	0.704	-	+	+
RRM1	P23921	0.352	/	-
RRP9	O43818	0.459	/	-
RRS1	Q15050	0.203	/	-
RSRC2	Q7L4I2	0.396	/	-
RTCB	Q9Y3I0	0.535	/	-
RTN4RL2	Q86UN3	0.787	0.786102	-
SAAL1	Q96ER3	0.614	-	+	NA
SAFB2	Q14151	0.427	/	-
SAMHD1	Q9Y3Z3	0.376	/	-
SAP30	O75446	0.837	-	+	+
SART3	Q15020	0.235	/	-
SBNO1	A3KN83	0.235	/	-
SCAF4	O95104	0.073	/	-
SCFD2	Q8WU76	0.711	-	+	NA
SCIN	Q9Y6U3	0.376	/	-
SCLY	Q96I15	0.563	/	-
SCML2	Q9UQR0	0.42	/	-
SCN8A	Q9UQD0	0.337	/	-
SDCBP	O00560	0.232	/	-
SDCBP2	Q9H190	0.52	/	-
SEC16A	O15027	0.297	/	-
SEC22B	O75396	0.721	-	+	+
SEC23B	Q15437	0.579	/	-
SEC24C	P53992	0.469	/	-
SEC31A	O94979	0.332	/	-
SEC61B	P60468	0.803	-	+	+
SEC62	Q99442	0.145	/	-
SEMA4G	Q9NTN9	0.065	/	-
40422	Q9P0V9	0.321	/	-
40787	Q9NVA2	0.069	/	-
39326	Q16181	0.379	/	-
SERPINA1	P01009	0.852	0.977924	-
SERPINA10	Q9UK55	0.761	0.984196	-
SERPINB1	P30740	0.516	/	-
SERPINB8	P50452	0.36	/	-
SF1	Q15637	0.075	/	-
SGCE	O43556	0.102	/	-
SH3BP1	Q6ZT62;Q9Y3L3	0.261	/	-
SH3BP4	Q9P0V3	0.523	/	-
SH3GL1	Q99961	0.845	-	+	+
SH3KBP1	Q96B97	0.25	/	-
SLC15A2	Q16348	0.862	-	+	+
SLC1A5	Q15758	0.734	-	+	+
SLC25A23	Q9BV35	0.506	/	-
SLC2A1	P11166	0.331	/	-
SLC31A1	O15431	0.795	-	+	NA
SLC34A3	Q8N130	0.26	/	-
SLC4A2	P04920	0.242	/	-
SLC7A1	P30825	0.548	/	-
SMAP	O00193	0.633	-	+	NA
SMARCA4	P51532	0.077	/	-
SMARCD1	Q96GM5	0.336	/	-
SNAP29	O95721	0.601	-	+	+
SNF8	Q96H20	0.439	/	-
SNRPA1	P09661	0.733	-	+	+
SNRPE	P62304	0.802	-	+	+
SNRPG;SNRPGP15	P62308;A8MWD9	0.604	-	+	+
SNX12	Q9UMY4	0.779	-	+	+
SNX27	Q96L92	0.374	/	-
SPAG9	O60271	0.339	/	-
SPARC	P09486	0.942	0.974565	-
SPARCL1	Q14515	0.378	/	-
SPAST	Q9UBP0	0.669	-	+	+
SPATA31A6;SPATA31A3	Q5VVP1;Q5VYP0	0.369	/	-
SPP2	Q13103	0.65	0.937458	-
SQRDL	Q9Y6N5	0.556	/	-
SQSTM1	Q13501	0.534	/	-
SREK1	Q8WXA9	0.682	-	+	+
SRP14	P37108	0.48	/	-
SRP19	P09132	0.626	-	+	NA
SRPK1	Q96SB4	0.424	/	-
SRPRB	Q9Y5M8	0.925	-	+	+
SSU72	Q9NP77	0.837	-	+	NA
ST6GAL1	P15907	0.523	/	-
STAT1	P42224	0.433	/	-
STAU2	Q9NUL3	0.22	/	-
STK24	Q9Y6E0	0.609	-	+	+
STK4;STK3	Q13043;Q13188	0.433	/	-
STMN2	Q93045	0.854	-	+	NA
STRAP	Q9Y3F4	0.471	/	-
STRBP	Q96SI9	0.112	/	-
STX12	Q86Y82	0.26	/	-
STX2	P32856	0.372	/	-
STX7	O15400	0.33	/	-
SUZ12	Q15022	0.288	/	-
SYNE2	Q8WXH0	0.25	/	-
SYNJ2	O15056	0.339	/	-
TANC1	Q9C0D5	0.279	/	-
TARDBP	Q13148	0.128	/	-
TBCE	Q15813	0.463	/	-
TES	Q9UGI8	0.407	/	-
TESC	Q96BS2	0.43	/	-
TFAM	Q00059	0.755	-	+	NA
TFDP1	Q14186	0.326	/	-
TFIP11	Q9UBB9	0.184	/	-
TGFB1	P01137	0.873	0.930156	-
TGFBR3	Q03167	0.716	0.95385	-
THBS1	P07996	0.345	/	-
THBS4	P35443	0.444	/	-
THG1L	Q9NWX6	0.315	/	-
TIGAR	Q9NQ88	0.332	/	-
TIMM44	O43615	0.515	/	-
TIMP1	P01033	0.765	0.976761	-
TLDC1	Q6P9B6	0.522	/	-
TLN1	Q9Y490	0.233	/	-
TM9SF3	Q9HD45	0.472	/	-
TMEM11	P17152	0.731	-	+	NA
TMEM132A	Q24JP5	0.164	/	-
TMOD3	Q9NYL9	0.523	/	-
TMPO	P42166	0.257	/	-
TMX3	Q96JJ7	0.256	/	-
TNPO1	Q92973	0.453	/	-
TNS4	Q8IZW8	0.353	/	-
TOE1	Q96GM8	0.903	-	+	+
TOLLIP	Q9H0E2	0.495	/	-
TOMM34	Q15785	0.773	-	+	+
TP53I3	Q53FA7	0.622	-	+	NA
TPP1	O14773	0.746	0.918958	-
TPX2	Q9ULW0	0.157	/	-
TRABD2A	Q86V40	0.508	/	-
TRIM32	Q13049	0.278	/	-
TRIM65	Q6PJ69	0.501	/	-
TRPC4	Q9UBN4	0.38	/	-
TSSK4	Q6SA08	0.45	/	-
TTC14	Q96N46	0.552	/	-
TTN	Q8WZ42	0.249	/	-
TUBB	P07437	0.494	/	-
TUBB8	Q3ZCM7	0.473	/	-
TUBG2;TUBG1	Q9NRH3;P23258	0.53	/	-
TXNRD2	Q9NNW7	0.576	/	-
U2SURP	O15042	0.112	/	-
UAP1L1	Q3KQV9	0.49	/	-
UBAP2L	Q14157	0.127	/	-
UBE2D2;UBE2D3	P62837;P61077	0.88	-	+	+
UBE2S	Q16763	0.096	/	-
UBE2Z	Q9H832	0.507	/	-
UBE3C	Q15386	0.334	/	-
UBE4A	Q14139	0.689	-	+	+
UBE4B	O95155	0.245	/	-
UBP1	Q9NZI7	0.52	/	-
UBQLN1	Q9UMX0	0.402	/	-
UBXN4	Q92575	0.801	-	+	NA
UCK1	Q9HA47	0.815	-	+	NA
UFL1	O94874	0.244	/	-
UGP2	Q16851	0.34	/	-
UNC45A	Q9H3U1	0.516	/	-
UNG	P13051	0.441	/	-
UQCR10	Q9UDW1	0.63	-	+	NA
UQCR11	O14957	0.807	-	+	NA
UQCRC1	P31930	0.596	/	-
UQCRC2	P22695	0.503	/	-
UROD	P06132	0.588	/	-
USP10	Q14694	0.46	/	-
USP19	O94966	0.346	/	-
USP41;USP18	Q3LFD5;Q9UMW8	0.55	/	-
USP47	Q96K76	0.264	/	-
USP5	P45974	0.376	/	-
USP8	P40818	0.176	/	-
USP9X	Q93008	0.499	/	-
UTP14A	Q9BVJ6	0.256	/	-
UTP18	Q9Y5J1	0.434	/	-
VAMP3	Q15836	0.57	/	-
VASN	Q6EMK4	0.216	/	-
VCL	P18206	0.181	/	-
VNN1	O95497	0.819	0.971706	-
VNN2	O95498	0.77	0.69301	-
VPS33A	Q96AX1	0.441	/	-
VPS37B	Q9H9H4	0.166	/	-
VRK1	Q99986	0.265	/	-
VTI1B	Q9UEU0	0.513	/	-
VWA5B2	Q8N398	0.231	/	-
WBP11	Q9Y2W2	0.188	/	-
WDFY1	Q8IWB7	0.578	/	-
WDR3	Q9UNX4	0.158	/	-
WDR44	Q5JSH3	0.2	/	-
WDR5	P61964	0.54	/	-
WDR55	Q9H6Y2	0.417	/	-
WDR70	Q9NW82	0.438	/	-
WDR82	Q6UXN9	0.463	/	-
WIBG	Q9BRP8	0.562	/	-
WNK1	Q9H4A3	0.185	/	-
WRAP53	Q9BUR4	0.645	-	+	NA
XPO7	Q9UIA9	0.562	/	-
XRN2	Q9H0D6	0.286	/	-
XYLT2	Q9H1B5	0.431	/	-
YBX3	P16989	0.615	-	+	+
YTHDC2	Q9H6S0	0.258	/	-
ZC3H14	Q6PJT7	0.19	/	-
ZC3HAV1	Q7Z2W4	0.279	/	-
ZCCHC11	Q5TAX3	0.169	/	-
ZCCHC17	Q9NP64	0.466	/	-
ZFP62	Q8NB50	0.311	/	-
ZNF24	P17028	0.734	-	+	NA
ZNF326	Q5BKZ1	0.087	/	-
ZNF394	Q53GI3	0.555	/	-
ZNF581	Q9P0T4	0.822	-	+	NA
ZPR1	O75312	0.456	/	-
ZW10	O43264	0.345	/	-
	A0A494C071	0.255	/	-
	P0DPI2;A0A0B4J2D5	0.877	-	+	NA
AACS	Q86V21	0.432	/	-
ABHD11	Q8NFV4	0.88	-	+	+
ABHD14B	Q96IU4	0.639	-	+	+
ABT1	Q9ULW3	0.587	/	-
ACADS	P16219	0.476	/	-
ACAT1	P24752	0.593	/	-
ACOT11	Q8WXI4	0.468	/	-
ACTA1;ACTC1;ACTG2;ACTA2	P68133;P68032;P63267;P62736	0.504	/	-
ADAM17	P78536	0.19	/	-
ADAM9	Q13443	0.112	/	-
ADAR	P55265	0.241	/	-
AHCYL1;AHCYL2	O43865;Q96HN2	0.387	/	-
AIDA	Q96BJ3	0.413	/	-
AK2	P54819	0.823	-	+	+
AKR1C2	P52895	0.452	/	-
ALDH1B1	P30837	0.593	/	-
ALDH5A1	P51649	0.453	/	-
ANP32B	Q92688	0.068	/	-
ANXA2;ANXA2P2	P07355;A6NMY6	0.746	-	+	+
ANXA3	P12429	0.47	/	-
ANXA4	P09525	0.439	/	-
ANXA5	P08758	0.55	/	-
ANXA7	P20073	0.805	-	+	+
AOX1	Q06278	0.467	/	-
AP3D1	O14617	0.582	/	-
ARF4	P18085	0.618	-	+	+
ARF5	P84085	0.65	-	+	+
ARGLU1	Q9NWB6	0.392	/	-
ARHGAP10	A1A4S6	0.156	/	-
ARHGEF7	Q14155	0.182	/	-
ARL1	P40616	0.637	-	+	+
ARL2	P36404	0.56	/	-
ARL3	P36405	0.626	-	+	+
ARL6IP1	Q15041	0.228	/	-
ARMC8	Q8IUR7	0.647	-	+	+
ARMT1	Q9H993	0.557	/	-
ARPC3	O15145	0.69	-	+	+
ASAH1	Q13510	0.846	0.979753	-
ASF1A;ASF1B	Q9Y294;Q9NVP2	0.731	-	+	NA
ASNS	P08243	0.427	/	-
ASPSCR1	Q9BZE9	0.473	/	-
ATAD3A	Q9NVI7	0.358	/	-
ATG5	Q9H1Y0	0.476	/	-
ATG7	O95352	0.686	-	+	+
ATL3	Q6DD88	0.63	-	+	+
ATP2A2	P16615	0.711	-	+	+
ATP5A1	P25705	0.574	/	-
ATP5C1	P36542	0.418	/	-
ATP5G1;ATP5G2;ATP5G3	P05496;Q06055;P48201	0.511	/	-
ATP5H	O75947	0.442	/	-
ATP6AP2	O75787	0.772	0.97997	-
ATP6V1G1	O75348	0.698	-	+	+
ATPIF1	Q9UII2	0.875	-	+	NA
ATRN	O75882	0.298	/	-
AURKA	O14965	0.48	/	-
B2M	P61769	0.907	0.968753	-
B3GALNT1	O75752	0.755	-	+	NA
B3GNT7	Q8NFL0	0.858	-	+	NA
B4GALT7	Q9UBV7	0.823	-	+	+
BAG2	O95816	0.716	-	+	+
BANF1	O75531	0.551	/	-
BCAP31	P51572	0.874	-	+	+
BCAT2	O15382	0.385	/	-
BCKDHA	P12694	0.793	-	+	NA
BDH1	Q02338	0.641	-	+	NA
BIRC6	Q9NR09	0.359	/	-
BMP4	P12644	0.929	0.967733	-
BNC2	Q6ZN30	0.198	/	-
BOLA2	Q9H3K6	0.742	-	+	+
BPTF	Q12830	0.137	/	-
BRCA1	P38398	0.226	/	-
BRD2	P25440	0.233	/	-
BTD	P43251	0.72	-	+	+
BTF3	P20290	0.254	/	-
BUD31	P41223	0.761	-	+	NA
C14orf166	Q9Y224	0.237	/	-
C19orf53	Q9UNZ5	0.301	/	-
C1RL	Q9NZP8	0.572	/	-
C2orf15	Q8WU43	0.672	-	+	NA
CA12	O43570	0.323	/	-
CAAP1	Q9H8G2	0.439	/	-
CADM3	Q8N126	0.389	/	-
CALR	P27797	0.366	/	-
CALU	O43852	0.753	0.950124	-
CAMK1;CAMK1D	Q14012;Q8IU85	0.576	/	-
CAND1	Q86VP6	0.417	/	-
CANX	P27824	0.127	/	-
CARM1	Q86X55	0.666	-	+	+
CASC4	Q6P4E1	0.314	/	-
CBFB	Q13951	0.289	/	-
CCBL1	Q16773	0.561	/	-
CCDC134	Q9H6E4	0.35	/	-
CCDC151	A5D8V7	0.285	/	-
CCDC47	Q96A33	0.31	/	-
CCDC51	Q96ER9	0.563	/	-
CD109	Q6YHK3	0.6	0.97478	-
CD9	P21926	0.422	/	-
CDC20	Q12834	0.24	/	-
CDC40	O60508	0.375	/	-
CDC42BPB	Q9Y5S2	0.185	/	-
CDV3	Q9UKY7	0.441	/	-
CENPF	P49454	0.195	/	-
CEP55	Q53EZ4	0.358	/	-
CHCHD3	Q9NX63	0.691	-	+	+
CHERP	Q8IWX8	0.208	/	-
CHMP2A	O43633	0.043	/	-
CHMP4A	Q9BY43	0.496	/	-
CHMP4B	Q9H444	0.134	/	-
CHMP5	Q9NZZ3	0.39	/	-
CISD2	Q8N5K1	0.263	/	-
CKAP2	Q8WWK9	0.204	/	-
CLASP1	Q7Z460	0.138	/	-
CLDN10	P78369	0.131	/	-
CLN5	O75503	0.683	-	+	NA
CLTA	P09496	0.864	-	+	+
CLTB	P09497	0.936	-	+	+
CMBL	Q96DG6	0.469	/	-
CNPY2	Q9Y2B0	0.961	0.980651	-
COA3	Q9Y2R0	0.304	/	-
COA7	Q96BR5	0.392	/	-
COG3	Q96JB2	0.46	/	-
COL3A1	P02461	0.255	/	-
COMT	P21964	0.86	-	+	+
COPS2	P61201	0.417	/	-
COPS5	Q92905	0.364	/	-
COTL1	Q14019	0.765	-	+	+
COX4I1	P13073	0.335	/	-
CPD	O75976	0.491	/	-
CPNE1	Q99829	0.591	/	-
CPNE3	O75131	0.563	/	-
CPT1A	P50416	0.498	/	-
CRABP2	P29373	0.586	/	-
CREG1	O75629	0.926	0.974133	-
CSNK1A1	P48729	0.196	/	-
CSTB	P04080	0.333	/	-
CTBP1	Q13363	0.509	/	-
CTBP2	P56545	0.411	/	-
CTBS	Q01459	0.819	0.952592	-
CTR9	Q6PD62	0.116	/	-
CTSH	P09668	0.574	/	-
CYB5A	P00167	0.567	/	-
CYB5B	O43169	0.632	-	+	+
CYCS	P99999	0.465	/	-
CYP2S1	Q96SQ9	0.322	/	-
DBI	P07108	0.546	/	-
DCD	P81605	0.957	0.936458	-
DCUN1D1	Q96GG9	0.398	/	-
DDOST	P39656	0.775	0.769283	-
DDX10	Q13206	0.242	/	-
DENND2D	Q9H6A0	0.18	/	-
DERA	Q9Y315	0.492	/	-
DERL1	Q9BUN8	0.652	-	+	+
DHCR7	Q9UBM7	0.583	/	-
DHRS7	Q9Y394	0.92	-	+	+
DHX30	Q7L2E3	0.296	/	-
DHX9	Q08211	0.27	/	-
DLST	P36957	0.634	-	+	+
DNAJA1	P31689	0.32	/	-
DNAJA2	O60884	0.201	/	-
DNAJC3	Q13217	0.38	/	-
DNAJC8	O75937	0.673	-	+	+
DNASE1	P24855	0.894	0.976753	-
DPM1	O60762	0.718	-	+	NA
DSG2	Q14126	0.375	/	-
DST	Q03001	0.307	/	-
DTD1	Q8TEA8	0.735	-	+	NA
DTNBP1	Q96EV8	0.348	/	-
DTYMK	P23919	0.561	/	-
ECHS1	P30084	0.855	-	+	+
EFNA1	P20827	0.74	0.967815	-
EFNB1	P98172	0.209	/	-
EFNB2	P52799	0.132	/	-
EIF1AX;EIF1AY	P47813;O14602	0.321	/	-
EIF3E	P60228	0.5	/	-
EIF3K	Q9UBQ5	0.611	-	+	+
EIF4E2	O60573	0.582	/	-
EIF5B	O60841	0.185	/	-
ENAM	Q9NRM1	0.378	/	-
ENO2	P09104	0.599	/	-
EP300	Q09472	0.242	/	-
EPHX1	P07099	0.516	/	-
EPHX2	P34913	0.526	/	-
EPN1;EPN3	Q9Y6I3;Q9H201	0.173	/	-
ERGIC1	Q969X5	0.737	-	+	+
ERH	P84090	0.775	-	+	+
ERLIN1	O75477	0.805	-	+	+
ERO1L	Q96HE7	0.746	0.967815	-
ESYT2	A0FGR8	0.604	-	+	+
ETFB	P38117	0.362	/	-
EXOC4	Q96A65	0.317	/	-
EXOSC4	Q9NPD3	0.212	/	-
EXTL2	Q9UBQ6	0.702	-	+	+
FAF1	Q9UNN5	0.426	/	-
FAM107B	Q9H098	0.892	-	+	NA
FAM162A	Q96A26	0.349	/	-
FAM198B	Q6UWH4	0.395	/	-
FARP1	Q9Y4F1	0.253	/	-
FBLL1	A6NHQ2	0.475	/	-
FBXO30	Q8TB52	0.513	/	-
FGFRL1	Q8N441	0.05	/	-
FHL2	Q14192	0.635	-	+	NA
FKBP5	Q13451	0.236	/	-
FNBP1L	Q5T0N5	0.368	/	-
FTO	Q9C0B1	0.332	/	-
FUCA2	Q9BTY2	0.779	0.97181	-
GABARAP	O95166	0.522	/	-
GAK	O14976	0.351	/	-
GALNS	P34059	0.779	0.970188	-
GALNT10	Q86SR1	0.582	/	-
GALNT18	Q6P9A2	0.691	-	+	NA
GALNT7	Q86SF2	0.516	/	-
GAPVD1	Q14C86	0.435	/	-
GART	P22102	0.526	/	-
GAS6	Q14393	0.503	/	-
GBF1	Q92538	0.343	/	-
GCNT1	Q02742	0.724	-	+	NA
GCNT3	O95395	0.465	/	-
GFM1	Q96RP9	0.436	/	-
GID8	Q9NWU2	0.268	/	-
GINS2	Q9Y248	0.399	/	-
GIT1	Q9Y2X7	0.451	/	-
GLCE	O94923	0.537	/	-
GLO1	Q04760	0.397	/	-
GLT8D1	Q68CQ7	0.709	-	+	+
GLYR1	Q49A26	0.193	/	-
GMFB	P60983	0.637	-	+	NA
GORASP2	Q9H8Y8	0.23	/	-
GOT2	P00505	0.505	/	-
GPC3	P51654;REV__Q96HE7	0.685	0.976284	-
GRPEL1	Q9HAV7	0.704	-	+	NA
GRSF1	Q12849	0.621	-	+	NA
GSTO1	P78417	0.435	/	-
GXYLT1	Q4G148	0.921	-	+	+
GYG1	P46976	0.54	/	-
H2AFX;HIST1H2AA;HIST2H2AB	P16104;Q96QV6;Q8IUE6	0.535	/	-
HACD3	Q9P035	0.056	/	-
HADH	Q16836	0.492	/	-
HEATR1	Q9H583	0.585	/	-
HEBP1	Q9NRV9	0.38	/	-
HEBP2	Q9Y5Z4	0.793	-	+	+
HIGD1A	Q9Y241	0.105	/	-
HIST2H3A;HIST3H3;HIST1H3A	Q71DI3;Q16695;P68431	0.681	-	+	+
HIST2H3PS2	Q5TEC6	0.742	-	+	NA
HLCS	P50747	0.572	/	-
HM13	Q8TCT9	0.378	/	-
HMGCS2	P54868	0.586	/	-
HMGN2	P05204	0.606	-	+	NA
HMGN3	Q15651	0.825	-	+	NA
HMGN4	O00479	0.742	-	+	NA
HNMT	P50135	0.515	/	-
HNRNPA0	Q13151	0.091	/	-
HNRNPC	P07910	0.304	/	-
HNRNPDL	O14979	0.22	/	-
HNRNPH3	P31942	0.104	/	-
HNRNPLL	Q8WVV9	0.494	/	-
HNRNPM	P52272	0.079	/	-
HS2ST1	Q7LGA3	0.716	-	+	+
HS3ST1	O14792	0.813	0.965919	-
HSD17B10	Q99714	0.665	-	+	+
HSD17B11	Q8NBQ5	0.556	/	-
HSDL2	Q6YN16	0.451	/	-
HSF1	Q00613	0.355	/	-
HSPA9	P38646	0.28	/	-
HSPB11	Q9Y547	0.652	-	+	NA
HSPE1	P61604	0.57	/	-
HTATSF1	O43719	0.047	/	-
HTR7	P34969	0.172	/	-
HYPK	Q9NX55	0.865	-	+	NA
IDH3A	P50213	0.448	/	-
IFI30	P13284	0.895	0.454614	-
IGFBP2	P18065	0.886	0.902832	-
IK	Q13123	0.5	/	-
IL1R2	P27930	0.381	/	-
ILVBL	A1L0T0	0.778	-	+	NA
IMMT	Q16891	0.287	/	-
INADL	Q8NI35	0.381	/	-
ISG15	P05161	0.702	-	+	+
ITPK1	Q13572	0.472	/	-
KCNAB2	Q13303	0.439	/	-
KHDRBS3	O75525	0.463	/	-
KHSRP	Q92945	0.091	/	-
KIF11	P52732	0.237	/	-
KIF14	Q15058	0.278	/	-
KITLG	P21583	0.126	/	-
KMT2C	Q8NEZ4	0.203	/	-
KRT18	P05783	0.725	-	+	+
KRT8	P05787;CON__P05787	0.129	/	-
LACTB2	Q53H82	0.329	/	-
LAMB1	P07942	0.352	/	-
LASP1	Q14847	0.776	-	+	+
LETM1	O95202	0.48	/	-
LGALS3BP	Q08380	0.738	0.978603	-
LIG1	P18858	0.473	/	-
LIPA	P38571	0.768	0.939719	-
LLGL2	Q6P1M3	0.54	/	-
LMAN2	Q12907	0.222	/	-
LRRC40	Q9H9A6	0.315	/	-
LSM14A	Q8ND56	0.411	/	-
LSM8	O95777	0.532	/	-
LYN	P07948	0.404	/	-
MAD2L1	Q13257	0.54	/	-
MAN1B1	Q9UKM7	0.713	-	+	+
MAPK14	Q16539	0.426	/	-
MAPK4	P31152	0.412	/	-
MAPRE1	Q15691	0.356	/	-
MARCKSL1	P49006	0.32	/	-
MARS2	Q96GW9	0.606	-	+	+
MAT2B	Q9NZL9	0.519	/	-
MCM6	Q14566	0.412	/	-
MCU	Q8NE86	0.124	/	-
MEPCE	Q7L2J0	0.532	/	-
MESDC2	Q14696	0.294	/	-
MFGE8	Q08431	0.672	0.965919	-
MGAT2	Q10469	0.596	/	-
MICB	Q29980	0.843	0.976887	-
MISP	Q8IVT2	0.261	/	-
MKNK1	Q9BUB5	0.287	/	-
MLEC	Q14165	0.756	0.637725	-
MMP15	P51511	0.303	/	-
MOSPD2	Q8NHP6	0.351	/	-
MPI	P34949	0.673	-	+	+
MRPL12	P52815	0.399	/	-
MRPL15	Q9P015	0.509	/	-
MRPL39	Q9NYK5	0.437	/	-
MRPL44	Q9H9J2	0.647	-	+	NA
MRPS33	Q9Y291	0.4	/	-
MRTO4	Q9UKD2	0.235	/	-
MTA1	Q13330	0.303	/	-
MTCH2	Q9Y6C9	0.67	-	+	+
MUT	P22033	0.437	/	-
MYBBP1A	Q9BQG0	0.247	/	-
MYCBP2	O75592	0.239	/	-
MYL1;MYL3	P05976;P08590	0.655	-	+	+
MYO1C	O00159	0.302	/	-
MYO1E	Q12965	0.313	/	-
NAA10;NAA11	P41227;Q9BSU3	0.8	-	+	+
NAAA	Q02083	0.857	0.941845	-
NAGPA	Q9UK23	0.132	/	-
NAPG	Q99747	0.306	/	-
NASP	P49321	0.089	/	-
NBL1	P41271	0.586	/	-
NCAPD2	Q15021	0.224	/	-
NCAPH	Q15003	0.333	/	-
NCEH1	Q6PIU2	0.565	/	-
NCLN	Q969V3	0.755	0.58076	-
NCR3LG1	Q68D85	0.415	/	-
NCSTN	Q92542	0.463	/	-
NDRG3	Q9UGV2	0.456	/	-
NDUFAF2	Q8N183	0.781	-	+	NA
NEDD8	Q15843	0.031	/	-
NEK9	Q8TD19	0.416	/	-
NFIB;NFIA;NFIX;NFIC	O00712;Q12857;Q14938;P08651	0.342	/	-
NFKB2	Q00653	0.122	/	-
NHLRC2	Q8NBF2	0.626	-	+	+
NIFK	Q9BYG3	0.637	-	+	+
NIP7	Q9Y221	0.351	/	-
NIPBL	Q6KC79	0.222	/	-
NKIRAS2	Q9NYR9	0.592	/	-
NMD3	Q96D46	0.366	/	-
NOC2L	Q9Y3T9	0.258	/	-
NOC3L	Q8WTT2	0.365	/	-
NOC4L	Q9BVI4	0.497	/	-
NOL6	Q9H6R4	0.375	/	-
NOP14	P78316	0.318	/	-
NOTCH2	Q04721	0.653	0.972552	-
NPC2	P61916	0.931	0.979432	-
NPTN	Q9Y639	0.258	/	-
NT5DC1	Q5TFE4	0.514	/	-
NUCB1	Q02818	0.305	/	-
NUCB2	P80303	0.332	/	-
NUDCD1	Q96RS6	0.451	/	-
NUDT1	P36639	0.782	-	+	NA
NUDT15	Q9NV35	0.646	-	+	NA
NUDT9	Q9BW91	0.876	-	+	+
NUP205	Q92621	0.556	/	-
NUPL1	Q9BVL2	0.145	/	-
OCIAD2	Q56VL3	0.511	/	-
OGDH	Q02218	0.51	/	-
OSBPL3	Q9H4L5	0.116	/	-
P4HTM	Q9NXG6	0.716	-	+	NA
PAPOLA	P51003	0.156	/	-
PARK7	Q99497	0.493	/	-
PCBD1	P61457	0.461	/	-
PCCA	P05165	0.526	/	-
PCDHB11;PCDHB12	Q9Y5F2;Q9Y5F1	0.314	/	-
PCNA	P12004	0.566	/	-
PCSK5	Q92824	0.283	/	-
PCYT1A;PCYT1B	P49585;Q9Y5K3	0.435	/	-
PDCD5	O14737	0.782	-	+	+
PDIA6	Q15084	0.711	0.978431	-
PDLIM1	O00151	0.479	/	-
PDS5A	Q29RF7	0.23	/	-
PEG10	Q86TG7	0.156	/	-
PEPD	P12955	0.479	/	-
PES1	O00541	0.037	/	-
PFDN2	Q9UHV9	0.583	/	-
PGM3	O95394	0.512	/	-
PGP	A6NDG6	0.49	/	-
PHB2	Q99623	0.603	-	+	+
PHLDA1	Q8WV24	0.039	/	-
PHPT1	Q9NRX4	0.32	/	-
PITPNA	Q00169	0.47	/	-
PLEKHA7	Q6IQ23	0.175	/	-
PLRG1	O43660	0.428	/	-
PNPT1	Q8TCS8	0.456	/	-
POGZ	Q7Z3K3	0.533	/	-
POLDIP2	Q9Y2S7	0.752	-	+	NA
POLR2B	P30876	0.37	/	-
POLR2E	P19388	0.377	/	-
PPCS	Q9HAB8	0.312	/	-
PPIF	P30405	0.683	-	+	+
PPM1L	Q5SGD2	0.726	-	+	+
PPP1CB	P62140	0.604	-	+	+
PPP2CB	P62714	0.442	/	-
PPP2R5E	Q16537	0.183	/	-
PPP6R3	Q5H9R7	0.486	/	-
PPWD1	Q96BP3	0.451	/	-
PRC1	O43663	0.514	/	-
PRDX6	P30041	0.378	/	-
PREB	Q9HCU5	0.149	/	-
PRKAG1;PRKAG2	P54619;Q9UGJ0	0.453	/	-
PRKCG	P05129	0.21	/	-
PRNP	P04156	0.459	/	-
PROCR	Q9UNN8	0.916	0.968487	-
PRPF31	Q8WWY3	0.786	-	+	+
PRPS1;PRPS2	P60891;P11908	0.431	/	-
PRSS2;PRSS3P2	P07478;Q8NHM4	0.837	0.978513	-
PSMA4	P25789	0.209	/	-
PSMB5	P28074	0.726	-	+	+
PSMC4	P43686	0.519	/	-
PSMD10	O75832	0.496	/	-
PSMD13	Q9UNM6	0.527	/	-
PSMD14	O00487	0.777	-	+	+
PSMD8	P48556	0.51	/	-
PSME2	Q9UL46	0.363	/	-
PTMA	P06454	0.444	/	-
PTPN23	Q9H3S7	0.102	/	-
PTPRZ1	P23471	0.404	/	-
PUS1	Q9Y606	0.439	/	-
PVR	P15151	0.44	/	-
PVRL2	Q92692	0.344	/	-
QSOX1	O00391	0.611	0.974408	-
QSOX2	Q6ZRP7	0.596	/	-
RAB10	P61026	0.548	/	-
RAB13	P51153	0.737	-	+	+
RAB1A	P62820	0.397	/	-
RAB1B;RAB1C	Q9H0U4;Q92928	0.393	/	-
RAB23	Q9ULC3	0.484	/	-
RAB35	Q15286	0.34	/	-
RAB7A	P51149	0.498	/	-
RABEP2	Q9H5N1	0.27	/	-
RABGGTA	Q92696	0.451	/	-
RAD50	Q92878	0.244	/	-
RALB	P11234	0.31	/	-
RAP2B;RAP2C;RAP2A	P61225;Q9Y3L5;P10114	0.775	-	+	+
RB1	P06400	0.316	/	-
RBBP9	O75884	0.361	/	-
RBM10	P98175	0.339	/	-
RBM12B	Q8IXT5	0.374	/	-
RBM14	Q96PK6	0.273	/	-
RBM28	Q9NW13	0.277	/	-
RBM33	Q96EV2	0.275	/	-
RBM34	P42696	0.372	/	-
RBM8A	Q9Y5S9	0.349	/	-
RBMX2	Q9Y388	0.266	/	-
RFC3	P40938	0.564	/	-
RFC4	P35249	0.399	/	-
RGMB	Q6NW40	0.803	0.483679	-
RHEB	Q15382	0.683	-	+	+
RHOF	Q9HBH0	0.218	/	-
RHPN2;RHPN2P1	Q8IUC4;A8MT19	0.423	/	-
ROR1;ROR2	Q01973;Q01974	0.862	0.9676	-
RPL10	P27635	0.677	-	+	+
RPL15	P61313	0.245	/	-
RPL18A	Q02543	0.768	-	+	+
RPL21	P46778	0.769	-	+	+
RPL24	P83731	0.573	/	-
RPL26;RPL26L1	P61254;Q9UNX3	0.396	/	-
RPL34	P49207	0.826	-	+	+
RPL35A	P18077	0.822	-	+	+
RPL36A;RPL36AL	P83881;Q969Q0	0.732	-	+	NA
RPL37	P61927	0.84	-	+	+
RPL9	P32969	0.539	/	-
RPLP0;RPLP0P6	P05388;Q8NHW5	0.15	/	-
RPS18	P62269	0.459	/	-
RPS24	P62847	0.654	-	+	+
RPS26P11;RPS26	Q5JNZ5;P62854	0.257	/	-
RPS27L	Q71UM5	0.517	/	-
RPS4X	P62701	0.606	-	+	+
RPS8	P62241	0.417	/	-
RPS9	P46781	0.498	/	-
RPTOR	Q8N122	0.484	/	-
RTCA	O00442	0.639	-	+	+
RTTN	Q86VV8	0.579	/	-
S100A10	P60903	0.121	/	-
S100A11	P31949	0.839	-	+	+
S100A6	P06703	0.577	/	-
S100P	P25815	0.505	/	-
SAP130	Q9H0E3	0.205	/	-
SAR1A	Q9NR31	0.533	/	-
SAR1B	Q9Y6B6	0.521	/	-
SARS	P49591	0.229	/	-
SCARB2	Q14108	0.731	-	+	+
SCRN1	Q12765	0.519	/	-
SDF2L1	Q9HCN8	0.926	0.605075	-
SDF4	Q9BRK5	0.591	/	-
SEC24A	O95486	0.687	-	+	+
SEL1L	Q9UBV2	0.612	0.966983	-
SEMA3A	Q14563	0.487	/	-
37500	Q15019	0.129	/	-
SETD3	Q86TU7	0.388	/	-
SGTA	O43765	0.549	/	-
SH3GLB1	Q9Y371	0.471	/	-
SKP1	P63208	0.648	-	+	+
SLC25A1	P53007	0.822	-	+	+
SLC25A11	Q02978	0.5	/	-
SLC25A13	Q9UJS0	0.46	/	-
SLC25A24	Q6NUK1	0.613	-	+	NA
SLC25A3	Q00325	0.175	/	-
SLC27A2	O14975	0.796	-	+	+
SLC38A10	Q9HBR0	0.625	-	+	NA
SLC39A10	Q9ULF5	0.388	/	-
SMYD5	Q6GMV2	0.417	/	-
SNRPD1	P62314	0.391	/	-
SNRPF	P62306	0.192	/	-
SNRPN;SNRPB	P63162;P14678	0.099	/	-
SNTB2;SNTA1	Q13425;Q13424	0.535	/	-
SNX9	Q9Y5X1	0.509	/	-
SOD1	P00441	0.648	-	+	+
SOD2	P04179	0.536	/	-
SOD3	P08294	0.773	0.941954	-
SON	P18583	0.327	/	-
SORT1	Q99523	0.442	/	-
SPINT2	O43291	0.774	0.980067	-
SPTLC1	O15269	0.783	-	+	+
SRC	P12931	0.454	/	-
SRP68	Q9UHB9	0.329	/	-
SRP9	P49458	0.702	-	+	+
SRSF10	O75494	0.473	/	-
SRSF5	Q13243	0.323	/	-
ST6GALNAC1	Q9NSC7	0.326	/	-
STAM	Q92783	0.347	/	-
STIM1	Q13586	0.704	0.976902	-
STT3A	P46977	0.464	/	-
STT3B	Q8TCJ2	0.701	-	+	+
SUB1	P53999	0.671	-	+	+
SUCLG1	P53597	0.329	/	-
SUMF2	Q8NBJ7	0.796	0.978588	-
SUMO1	P63165	0.773	-	+	+
SURF4	O15260	0.679	-	+	+
SYMPK	Q92797	0.26	/	-
TANGO6	Q9C0B7	0.652	-	+	NA
TAOK1	Q7L7X3	0.395	/	-
TAX1BP1	Q86VP1	0.392	/	-
TBC1D22A	Q8WUA7	0.319	/	-
TBCD	Q9BTW9	0.399	/	-
TBRG4	Q969Z0	0.493	/	-
TCEA1	P23193	0.655	-	+	+
TCEAL4	Q96EI5	0.585	/	-
TCEB2	Q15370	0.571	/	-
TCEB3	Q14241	0.223	/	-
TFF2	Q03403	0.923	0.964409	-
TFG	Q92734	0.301	/	-
TGOLN2	O43493	0.331	/	-
THOC5	Q13769	0.273	/	-
TLE3;TLE2;TLE1;TLE4	Q04726;Q04725;Q04724;Q04727	0.327	/	-
TLN2	Q9Y4G6	0.209	/	-
TM9SF4	Q92544	0.449	/	-
TMED2	Q15363	0.892	0.974475	-
TMED4	Q7Z7H5	0.719	0.963527	-
TMED9	Q9BVK6	0.49	/	-
TMEM237	Q96Q45	0.199	/	-
TMEM30A	Q9NV96	0.762	-	+	+
TMEM43	Q9BTV4	0.754	-	+	+
TMEM5	Q9Y2B1	0.634	-	+	NA
TMF1	P82094	0.168	/	-
TMSB10	P63313	0.752	-	+	+
TMSB4X	P62328	0.734	-	+	+
TNPO3	Q9Y5L0	0.559	/	-
TOMM20	Q15388	0.259	/	-
TOMM70A	O94826	0.187	/	-
TOR1AIP1	Q5JTV8	0.407	/	-
TP53RK	Q96S44	0.356	/	-
TPI1	P60174	0.39	/	-
TPM1	P09493	0.636	-	+	+
TPMT	P51580	0.315	/	-
TRAPPC3	O43617	0.527	/	-
TRIP11	Q15643	0.18	/	-
TRMT10C	Q7L0Y3	0.397	/	-
TRMT112	Q9UI30	0.615	-	+	+
TRMT6	Q9UJA5	0.201	/	-
TSFM	P43897	0.504	/	-
TSN	Q15631	0.229	/	-
TSR1	Q2NL82	0.25	/	-
TSTA3	Q13630	0.473	/	-
TXN	P10599	0.37	/	-
TXNDC17	Q9BRA2	0.491	/	-
TXNDC5	Q8NBS9	0.657	0.614089	-
TXNL1	O43396	0.472	/	-
U2AF2	P26368	0.483	/	-
UBA6	A0AVT1	0.48	/	-
UBAP2	Q5T6F2	0.156	/	-
UBE2L3	P68036	0.582	/	-
UBE2V2;UBE2V1	Q15819;Q13404	0.878	-	+	+
UBR7	Q8N806	0.466	/	-
UBXN1	Q04323	0.837	-	+	+
UCHL3	P15374	0.551	/	-
UCK2	Q9BZX2	0.759	-	+	+
UFC1	Q9Y3C8	0.4	/	-
UGT8	Q16880	0.498	/	-
UQCRFS1;UQCRFS1P1	P47985;P0C7P4	0.726	-	+	NA
UQCRH	P07919	0.876	-	+	NA
URB2	Q14146	0.518	/	-
USF1;USF2	P22415;Q15853	0.836	-	+	NA
UTS2	O95399	0.906	0.972797	-
VAMP8	Q9BV40	0.49	/	-
VDAC1	P21796	0.375	/	-
VGF	O15240	0.315	/	-
VPS26B	Q4G0F5	0.388	/	-
VTI1A	Q96AJ9	0.399	/	-
WDR11	Q9BZH6	0.446	/	-
WDR61	Q9GZS3	0.552	/	-
WDR62	O43379	0.322	/	-
WDR89	Q96FK6	0.421	/	-
XAB2	Q9HCS7	0.209	/	-
XPO5	Q9HAV4	0.455	/	-
XPOT	O43592	0.597	/	-
YES1	P07947	0.45	/	-
YTHDF1	Q9BYJ9	0.46	/	-
YTHDF2	Q9Y5A9	0.654	-	+	NA
YWHAE	P62258	0.33	/	-
YWHAH	Q04917	0.362	/	-
ZDHHC11B	P0C7U3	0.757	-	+	NA
ZFR	Q96KR1	0.387	/	-
ZMPSTE24	O75844	0.187	/	-
ZNF330	Q9Y3S2	0.424	/	-
